# Single Cell, Single Nucleus and Spatial RNA Sequencing of the Human Liver Identifies Hepatic Stellate Cell and Cholangiocyte Heterogeneity

**DOI:** 10.1101/2021.03.27.436882

**Authors:** Tallulah S. Andrews, Jawairia Atif, Jeff C. Liu, Catia T. Perciani, Xue-Zhong Ma, Cornelia Thoeni, Michal Slyper, Gökcen Eraslan, Asa Segerstolpe, Justin Manuel, Sai Chung, Erin Winter, Iulia Cirlan, Nicholas Khuu, Sandra Fischer, Orit Rozenblatt-Rosen, Aviv Regev, Ian D. McGilvray, Gary D. Bader, Sonya A. MacParland

## Abstract

The critical functions of the human liver are coordinated through the interactions of hepatic parenchymal and non-parenchymal cells. Recent advances in single cell transcriptional approaches have enabled an examination of the human liver with unprecedented resolution. However, dissociation related cell perturbation can limit the ability to fully capture the human liver’s parenchymal cell fraction, which limits the ability to comprehensively profile this organ. Here, we report the transcriptional landscape of 73,295 cells from the human liver using matched single-cell RNA sequencing (scRNA-seq) and single-nucleus RNA sequencing (snRNA-seq). The addition of snRNA-seq enabled the characterization of interzonal hepatocytes at single-cell resolution, revealed the presence of rare subtypes of hepatic stellate cells previously only seen in disease, and detection of cholangiocyte progenitors that had only been observed during *in vitro* differentiation experiments. However, T and B lymphocytes and NK cells were only distinguishable using scRNA-seq, highlighting the importance of applying both technologies to obtain a complete map of tissue-resident cell-types. We validated the distinct spatial distribution of the hepatocyte, cholangiocyte and stellate cell populations by an independent spatial transcriptomics dataset and immunohistochemistry. Our study provides a systematic comparison of the transcriptomes captured by scRNA-seq and snRNA-seq and delivers a high-resolution map of the parenchymal cell populations in the healthy human liver.
