## Supplementary Table 12 for "Single Cell, Single Nucleus and Spatial RNA Sequencing of the Human Liver Identifies Hepatic Stellate Cell and Cholangiocyte Heterogeneity"

### Sheet: Supplementary Table 12
SoupX Group	GeneID
RBC	HBB
RBC	HBA1
RBC	HBA
CD3T	TRAC
CD3T	TRBC1
CD3T	TRBC2
CD3T	TRDC
CD3T	TRGC1
CD3T	TRGC2
CD3T	CD8A
CD3T	CD8B
CD3T	CD3D
CD3T	CD3G
CD3T	IL32
BCR	IGKC
BCR	IGHE
BCR	IGHM
BCR	IGLC1
BCR	IGLC3
BCR	IGLC2
BCR	JCHAIN
BCR	IGHA1
MATB	CD22
MATB	CD37
MATB	CD79B
MATB	FCRL1
MATB	LTB
MATB	DERL3
MATB	IGHG4
CLOT	F10
CLOT	F5
CLOT	F9
CLOT	F7
CLOT	FGB
BILE	SLC10A1
BILE	SLC01BA
BILE	SLC01B3
BILE	SLC22A1
BILE	SLC22A7
HEP	CYP2E1
HEP	CYP3A7
HEP	CYP2A7
HEP	CYP2A6
HEP	CYP1A2
HEP	CYP3A4
HEP	GLUL
HEP	DCXR
HEP	FTL
HEP	GPX2
HEP	GSTA1
HEP	FABP1
HEP	HAL
HEP	AGT
HEP	ALDOB
HEP	SDS
LSEC	FCN2
LSEC	CLEC1B
LSEC	CLEC4G
LSEC	PVALB
LSEC	S100A13
LSEC	GJA5
LSEC	SPARCL1
LSEC	CLEC14A
LSEC	PLVAP
LSEC	EGR3
NKT	CSTW
NKT	IL7R
NKT	GZMB
NKT	GZMH
NKT	TBX21
NKT	HOPX
NKT	PRF1
NKT	S100B
NKT	TRDC
NKT	TRGC1
NKT	TRGC2
NKT	IL2RB
NKT	KLRB1
NKT	NCR1
NKT	NKG7
NKT	NCAM1
NKT	XCL2
NKT	XCL1
NKT	CD160
NKT	KLRC1
MAC	VCAN
MAC	S100A8
MAC	MNDA
MAC	LYZ
MAC	FCN1
MAC	CXCL8
MAC	VCAM1
MAC	TTYH3
MAC	TIMD4
MAC	SLC40A1
MAC	RAB31
MAC	MARCO
MAC	HMOX1
MAC	C1QC
CHOL	PROM1
CHOL	SOX9
CHOL	KRT7
CHOL	KRT19
CHOL	CFTR
CHOL	EPCAM
CHOL	CLDN4
CHOL	CLD7
CHOL	ANXA4
CHOL	TACSTD2
STEL	ACTA2
STEL	COL1A1
STEL	RBP1
STEL	TAGLN
STEL	ADAMTSL2
STEL	GEM
STEL	LOXL1
STEL	LUM
ENDO	PECAM1
ENDO	TAGLN
ENDO	VWF
ENDO	FLT1
ENDO	MMRN1
ENDO	RSPO3
ENDO	LYPD2
ENDO	LTC4S
ENDO	TSHZ2
ENDO	IL1R1
