## Supplementary Table 11 for "Single Cell, Single Nucleus and Spatial RNA Sequencing of the Human Liver Identifies Hepatic Stellate Cell and Cholangiocyte Heterogeneity"

### Sheet: Supplementary Table 11
Meta	Sample	C41	C41_CST	C41_NST	C41_TST	C58_RESEQ	C58_TST	C70_RESEQ	C70_TST	C72_RESEQ	C72_TST
Meta	Type	3' V2 TLH	CST snRNAseq	NST snRNAseq	TST snRNAseq	3' V2 TLH	TST snRNAseq	3' V2 TLH	TST snRNAseq	3' V2 TLH	TST snRNAseq
Meta	Donor	C41	C41	C41	C41	C58	C58	C70	C70	C72	C72
Meta	Donor Sex	F	F	F	F	M	M	F	F	F	F
Meta	10X Chemistry	v2	v3	v3	v3	v2	v3	v2	v3	v2	v3
Meta	Site of Processing	Broad	Broad	Broad	Broad	UHN	UHN	UHN	UHN	UHN	UHN
Meta	Cause of Death	Anuerysm	Anuerysm	Anuerysm	Anuerysm	Head Trauma	Head Trauma	Hemorrage	Hemorrage	Anoxia/Drowning	Anoxia/Drowning
Cell Ranger	CR Version	2.0.0	3.0.2	3.0.2	3.0.2	3.0.1	3.1.0	3.1.0	3.1.0	3.1.0	3.1.0
Cell Ranger	Total Reads	354537728	108798794	114017703	101390513	897033893	62822593	1202820192	575029065	1035909471	514430364
Cell Ranger	Sequencing Saturation	0.831	0.283	0.137	0.175	0.92	0.259	0.901	0.402	0.929	0.39
Cell Ranger	Reads in Cells	0.531	0.834	0.648	0.698	0.67	0.425	0.568	0.786	0.636	0.736
Cell Ranger	Mapped to Transcriptome	0.649	0.548	0.602	0.565	0.63	0.165	0.754	0.49	0.61	0.461
Cell Ranger	Genome	GRCh38	GRCh38-3.0.0	GRCh38-3.0.0	GRCh38-3.0.0	GRCh30-3.0.0	GRCh38	GRCh38-3.0.0	GRCh38-1.2.0	GRCh38-3.0.0	GRCh38-1.2.0
Cell Ranger	N gene	19386	26713	26259	26102	20665	17743	20404	28189	22168	27990
Cell Ranger	N cells	4050	6000	6000	6000	6871	2575	7834	17205	15721	9901
Cell Ranger	Mean reads/cell	87540	18133	19002	16898	130554	24397	153528	33422	65893	51957
Cell Ranger	Median umi/cell	3807	3559	4322	4521	2195	968	1081	5039	953	9027
Cell Ranger	Med Gene/cell	1134	2031	2395	2359	662	595	384	2472	512	3497
EmptyDrops	N gene	14390	20835	19737	20437	13850	12076	14570	22919	15931	22852
EmptyDrops	N cells	8347	7381	4428	9945	2066	3881	7800	9174	11219	9054
EmptyDrops	Total UMI	21899403	34560863	28412973	35498127	8630931	3098785	41919034	100559785	17566672	95354907
EmptyDrops	Genes/cell	385	1661	2485	1603	928	412	376	3513	555	3591
EmptyDrops	UMI/cell	803	2733	4394.5	2650	2527	592	1058	8683	1034	9447.5
EmptyDrops	UMI/gene/cell	2.08571	1.64539	1.76841	1.65315	2.72306	1.43689	2.81383	2.47168	1.86306	2.63088
